# PIKfyve inhibition blocks endolysosomal escape of α-synuclein fibrils and spread of α-synuclein aggregation

**DOI:** 10.1101/2021.01.21.427704

**Authors:** Stephanie K. See, Merissa Chen, Sophie Bax, Ruilin Tian, Amanda Woerman, Eric Tse, Isabel E. Johnson, Carlos Nowotny, Elise N. Muñoz, Janine Sengstack, Daniel R. Southworth, Jason E. Gestwicki, Manuel D. Leonetti, Martin Kampmann

## Abstract

The inter-cellular prion-like propagation of α-synuclein aggregation is emerging as an important mechanism driving the progression of neurodegenerative diseases including Parkinson’s disease and multiple system atrophy (MSA). To discover therapeutic strategies reducing the spread of α-synuclein aggregation, we performed a genome-wide CRISPR interference screen in a human cell-based model. We discovered that inhibiting PIKfyve dramatically reduced α-synuclein aggregation induced with both recombinant α-synuclein fibrils and fibrils isolated from MSA patient brain. While PIKfyve inhibition did not affect fibril uptake or α-synuclein clearance or secretion, it reduced α-synuclein trafficking from the early endosome to the lysosome, thereby limiting fibril escape from the lysosome and reducing the amount of fibrils that reach cytosolic α-synuclein to induce aggregation. These findings point to the endolysosomal transport of fibrils as a critical step in the propagation of α-synuclein aggregation and a potential therapeutic target.
