## Supplementary material for "PIKfyve inhibition blocks endolysosomal escape of α-synuclein fibrils and spread of α-synuclein aggregation": Table S2

### Sheet: retest sgRNAs
Target	Protospacer
ACP2_+_47270320.23-P1P2	TGATGGCGGGCAAGCGGTCGTTTAAGAG
ACP2_+_47270332.23-P1P2	AGATTACAACGGTGATGGCGTTTAAGAG
ACTL6A_+_179280755.23-P1P2	TTCCACCGCCACCCACCTCGTTTAAGAG
ACTL6A_+_179280849.23-P1P2	CGGCGCGACTCCTACCCTAGTTTAAGAG
ADAD1_-_123300726.23-P1P2	CAGAGCGGCCTGAAGCGAGGTTTAAGAG
ADAD1_-_123300732.23-P1P2	GGCCTGAAGCGAGAGGTTGGTTTAAGAG
AFG3L2_-_12377209.23-P1P2	GAAGCGCGCCGGCGGCTCAGTTTAAGAG
AFG3L2_+_12377215.23-P1P2	GACGCCGCGTTGAGAGCTTGTTTAAGAG
AGR3_-_16921549.23-P1P2	GACCACTGATTAAGTAATCGTTTAAGAG
AGR3_-_16921575.23-P1P2	TTTGCTTGCTTACCTGACTGTTTAAGAG
ALS2_-_202645613.23-P1P2	CGCTCACCTGAAGCTCCACGTTTAAGAG
ALS2_-_202645658.23-P1P2	GCGAGCTTGGCAACCCAGTGTTTAAGAG
ALYREF_-_79849458.23-P1P2	CGGGCGCGGAATCGGGCATGTTTAAGAG
ALYREF_+_79849261.23-P1P2	CGGCGGGCCCATCCGGAACGTTTAAGAG
AP2A2_-_926098.23-P1P2	TATCCGCAACTGTGAGTGGGTTTAAGAG
AP2A2_+_925897.23-P1P2	CCGGGGAGCCGCCTAACCAGTTTAAGAG
AP2B1_-_33914780.23-P1P2	AGAGCCTGGAGGCCGTGGGGTTTAAGAG
AP2B1_+_33914295.23-P1P2	TGCCAGGGACAAAGATGGTGTTTAAGAG
AP2M1_-_183892660.23-P1	GGCACTGCGGTGAAAGCCGGTTTAAGAG
AP2M1_-_183892712.23-P1	CATCTTGGGATCCGGAGAGGTTTAAGAG
AP2M1_+_183892702.23-P1	TGCCGGCCCGGCCACTCTCGTTTAAGAG
AP2M1_+_183894722.23-P2	ACAGACCTAGGACAGGCGGGTTTAAGAG
AP2S1_-_47354062.23-P1P2	CCCAGCGGCCCCGGTCCCGGTTTAAGAG
AP2S1_-_47354086.23-P1P2	ACTGGGCAGCTCCGGCTCAGTTTAAGAG
AP3B1_-_77590472.23-P1P2	CAAAAGGTTCCAGTCCAGAGTTTAAGAG
AP3B1_+_77590520.23-P1P2	CAGGGAGCCGTGACGAGTCGTTTAAGAG
ARAP3_-_141061722.23-P1P2	CTGGGAAGCAGGGACCCGGGTTTAAGAG
ARPC2_-_219081891.23-P1	AGTGGCCGGCTAGAGCCGGGTTTAAGAG
ARPC2_-_219081923.23-P1	ACCGGGCTTGTCGGTGAAGGTTTAAGAG
ATAD3C_-_1397877.23-P1P2	TAGAGAGTCCCTCTCAAGGGTTTAAGAG
ATAD3C_+_1397864.23-P1P2	GCCAGATGCCCCCTTGAGAGTTTAAGAG
ATF4_-_39916327.23-P1P2	CCGGCGGCGAAGGAAAGAAGTTTAAGAG
ATF4_-_39916548.23-P1P2	GACGAAGTCTATAAAGGGCGTTTAAGAG
ATF4_-_39917038.23-P1P2	GCTGTTGCCCCACGAAACGGTTTAAGAG
ATG5_+_106773451.23-P1P2	CCACCGGAGCGCGGAATCTGTTTAAGAG
ATG7_-_11314116.23-P1P2	GTTGCCGGAAGTTGAGCGGGTTTAAGAG
ATP5H_-_73042965.23-P1P2	TCGGCGTGAGGTTTGGAGAGTTTAAGAG
ATP5H_+_73043037.23-P1P2	ACTTGCTGCGGAGGACCGTGTTTAAGAG
ATP6AP1_-_153657047.23-P1P2	GAGGCTGAGGCTATGATGGGTTTAAGAG
ATP6AP1_-_153657070.23-P1P2	CATGGCGACGGCTCGAGTGGTTTAAGAG
ATP6AP2_+_40440214.23-P1P2	GACGCGCTCGGACTCGTCCGTTTAAGAG
ATP6V0A1_-_40610927.23-P1P2	CTGCTCCTGGAGCCGCGGAGTTTAAGAG
ATP6V0A1_+_40610918.23-P1P2	GCCAAACCCGCACCCTCCGGTTTAAGAG
ATP6V1B2_+_20054959.23-P1P2	CGGTGGGCACGGGTAGCTCGTTTAAGAG
ATP6V1C1_-_104033365.23-P1P2	GCCGGAGCTTAGGTCGGGAGTTTAAGAG
ATP6V1D_-_67826045.23-P1P2	TGTAGGGCAGAGGTGGCGAGTTTAAGAG
ATP6V1D_+_67826482.23-P1P2	GTAGAGGAAGACACTGTGGGTTTAAGAG
BCS1L_-_219524466.23-P1P2	GAGGGCCAGAGAGTCACGGGTTTAAGAG
BCS1L_-_219524504.23-P1P2	CGGGTTACCCCAAACCATGGTTTAAGAG
BLOC1S2_+_102046396.23-P1P2	CTATGGCGGCGGCAGCCGAGTTTAAGAG
BLOC1S2_+_102046412.23-P1P2	AACAGCGCGGGGTCCGCTAGTTTAAGAG
BMS1_-_43278438.23-P1P2	ATCTGGCGGAGGTGTCCTGGTTTAAGAG
BMS1_-_43278486.23-P1P2	CCTGCAGAGAGCCCAGACGGTTTAAGAG
BOD1L1_-_13629264.23-P1	ACCGGCGGACGATCCTGGGGTTTAAGAG
BOD1L1_-_13629306.23-P1	CCGCCTGAGGGAAGCCAACGTTTAAGAG
C11orf52_+_111783468.23-P1	CCAGCTGCCCGGAGAGCCAGTTTAAGAG
C11orf52_+_111783520.23-P1	CAGCAGAAGCCCTGGTCCGGTTTAAGAG
C17orf49_+_6915965.23-P1	GGATCGCCGAGGTGCAAGCGTTTAAGAG
C17orf49_+_6915975.23-P1	AGGGAGTCGGGGATCGCCGGTTTAAGAG
C6orf165_+_88117727.23-P1P2	CGCGACGGTCGGAGCAGTTGTTTAAGAG
C6orf165_+_88117737.23-P1P2	GGGCCCTCACCGCGACGGTGTTTAAGAG
CAB39_-_231577679.23-P1P2	GCACAGGCGAAGACTAAGGGTTTAAGAG
CAB39_-_231577831.23-P1P2	CGGGCGGAAGACAACGGAGGTTTAAGAG
CAPZA1_+_113162673.23-P1P2	AGGAACTGGGGCCACCGTGGTTTAAGAG
CAPZA1_+_113162684.23-P1P2	GTCGAGGAACGAGGAACTGGTTTAAGAG
CARS2_-_111358250.23-P1P2	CGGCGTGCGCCACGATTAGGTTTAAGAG
CARS2_-_111358447.23-P1P2	GTAGTCCTCAACATGTCAGGTTTAAGAG
CASC4_+_44580923.23-P1P2	AACCCAACACCTCACGGTTGTTTAAGAG
CASC4_+_44581095.23-P1P2	AGGAGGCGGGCTTACCGGTGTTTAAGAG
CCT6A_-_56119502.23-P1P2	GCCACGCCGCGCCGGCTCTGTTTAAGAG
CCT6A_+_56119464.23-P1P2	GTGGCCGGGAGGAACTATCGTTTAAGAG
CDC73_-_193091272.23-P1P2	GCGAGGCGACAAGAGAAGAGTTTAAGAG
CDC73_+_193091127.23-P1P2	CCGAGGACCCCGCGCTGTAGTTTAAGAG
CHMP3_-_86790522.23-P1P2	CTTTCAGTTCCCCGCGCCCGTTTAAGAG
CHMP3_+_86790355.23-P1P2	AGTGAAGTTGGTAAATGACGTTTAAGAG
CHMP5_+_33265436.23-P1P2	GGAAGGGTGTATGGGCCTAGTTTAAGAG
CHMP5_+_33265443.23-P1P2	TGAGGTGGGAAGGGTGTATGTTTAAGAG
CHMP6_-_78965655.23-P1P2	AGCGGGAGGACCCGAGCTAGTTTAAGAG
CLN3_+_28502993.23-P1P2	CTCATGGAACGACCACCTCGTTTAAGAG
CLN3_+_28503307.23-P1P2	AGGGTCCCTGCTGTAGACGGTTTAAGAG
CLTC_-_57697298.23-P1P2	GCGCCCGGTTCCGCCATTGGTTTAAGAG
CLTC_+_57697257.23-P1P2	GCAGCGCAGACTCCGGAAAGTTTAAGAG
CLTC_+_57697263.23-P1P2	CCGGGCGCAGCGCAGACTCGTTTAAGAG
CPSF1_-_145634704.23-P1P2	AGCCGACTCGAGAGGAACCGTTTAAGAG
CPSF7_-_61196752.23-P1P2	CCGGAGGATGGACAAAGTAGTTTAAGAG
CPSF7_+_61197424.23-P1P2	GAGAGCGGTTCGCGCGCTTGTTTAAGAG
CRKL_-_21271784.23-P1P2	TGGCTATTGGGAACAAGCTGTTTAAGAG
CRKL_-_21271801.23-P1P2	CTGGGCAAAAGCACCCCGGGTTTAAGAG
CSPG4_-_76005135.23-P1P2	AGGACTTGCGAGGAGCCAGGTTTAAGAG
CSPG4_-_76005185.23-P1P2	CGAGCGCGGCTCTGCTCCTGTTTAAGAG
CSTF3_-_33182788.23-P1P2	CGAACATGTCTGGAGCAGTGTTTAAGAG
CSTF3_-_33182791.23-P1P2	ACATGTCTGGAGCAGTCGGGTTTAAGAG
CTNNA1_-_138089135.23-P1P2	TCCTCCTAGCCGGACTGGAGTTTAAGAG
CTNNA1_+_138089164.23-P1P2	GGCGAGCGCTAAATTCCAGGTTTAAGAG
CTR9_-_10773004.23-P1P2	CCCCTCCGGGACACTGACGGTTTAAGAG
CTR9_+_10772822.23-P1P2	CGCGGCGCCGCTGGAGCTCGTTTAAGAG
CTR9_+_10772865.23-P1P2	CAGAGGTGAGTGACGGCTCGTTTAAGAG
DCP1B_-_2113619.23-P1P2	TTCCCTCCCTCCCAGACATGTTTAAGAG
DCP1B_+_2113608.23-P1P2	GAGCCCCGTGCCTATGTCTGTTTAAGAG
DCTN6_-_30014304.23-P1P2	TTGGCGCCGCTGTACCCCAGTTTAAGAG
DCTN6_+_30014298.23-P1P2	GAATCCAGCGCCAAGCCGTGTTTAAGAG
DHX37_-_125473637.23-P1P2	TCCGAAACCCAGCCCACGTGTTTAAGAG
DHX37_+_125473440.23-P1P2	GTAAGACATCCCCGGACCGGTTTAAGAG
DNAJB11_-_186288527.23-P1P2	GGACTCCCGGGAAGTGGACGTTTAAGAG
DNAJB11_+_186288670.23-P1P2	AGCCATGGTTCCTCTGTCCGTTTAAGAG
DNAJC13_-_132136405.23-P1P2	TCCAGAGTGAAACTCTGAGGTTTAAGAG
DNAJC13_+_132136915.23-P1P2	CCGAGGGCGGAACCCACAAGTTTAAGAG
DNAJC18_-_138774758.23-P1P2	CCAGTTAGGCGAAAGATAAGTTTAAGAG
DNAJC18_+_138775130.23-P1P2	TGCTGATTGGGAACCGATAGTTTAAGAG
DNAJC19_+_180707467.23-P1P2	TTGCGTCGCTCTCTGGTAAGTTTAAGAG
DNAJC19_+_180707491.23-P1P2	GGCGCCTGTGCTTGAGGTTGTTTAAGAG
DNAJC25-GNG10_-_114393619.23-P1P2	CGTGTAGCTGGGGCCAGACGTTTAAGAG
DNAJC25-GNG10_+_114393696.23-P1P2	CCCAGCCGGGAGAGAGCAGGTTTAAGAG
DNAJC7_+_40169406.23-P1P2	GCTGCCGCGGAGTGCGATGGTTTAAGAG
DNAJC7_+_40169427.23-P1P2	GGTCCCGGCGGTAAGATGGGTTTAAGAG
EBAG9_-_110551971.23-P1P2	GGCCATGGCAGCTGCGCAGGTTTAAGAG
EBAG9_-_110552446.23-P1P2	CGCTCACGCGTGGGAGACTGTTTAAGAG
ECM1_+_150480598.23-P1P2	CCGGCCACTGAAGCTTGTCGTTTAAGAG
ECM1_+_150480664.23-P1P2	TCCTGGGGCAACTGACCACGTTTAAGAG
EEF1A1_-_74230560.23-P1P2	ACTCAAGCACGAGGCGAAGGTTTAAGAG
EEF1A1_+_74230695.23-P1P2	TGCCGTGTGTGGTTCCCGCGTTTAAGAG
EIF2B2_-_75469715.23-P1P2	TGCCGGGATCCGCAGCGAAGTTTAAGAG
EIF2B2_-_75470049.23-P1P2	AGCCCTCCGAGACCACCGTGTTTAAGAG
EIF2B3_-_45452187.23-P1P2	GGGTCAGCCAGCTTGTGTGGTTTAAGAG
EIF2B3_+_45452243.23-P1P2	AGGCGGCGTGGAGATCGCTGTTTAAGAG
EIF2B3_+_45452262.23-P1P2	CCATTGGGCTGTCAGTCAGGTTTAAGAG
EIF2B5_+_183853118.23-P1P2	AGCTGCCACCGCACGCAGTGTTTAAGAG
EIF2B5_+_183853180.23-P1P2	CCAGGCGGCGCCACTACAGGTTTAAGAG
EIF2B5_+_183853194.23-P1P2	GACTAACCACCACACCAGGGTTTAAGAG
EIF2B5_+_183853296.23-P1P2	CCACCAGAACTGCTTGTAGGTTTAAGAG
EIF2S1_-_67827080.23-P1P2	AGCGAAGCGCACGCTGAGGGTTTAAGAG
EIF2S1_+_67827266.23-P1P2	GCGCAGGGACGGGAAAGGGGTTTAAGAG
EIF3G_-_10230310.23-P1P2	GGCCTGGCCGCGAATACCCGTTTAAGAG
EIF3G_+_10230490.23-P1P2	AGTCGGCGATCGCGGAAAGGTTTAAGAG
EIF4E_+_99849828.23-P1P2	CCGGCCTGGAGTGAGATGGGTTTAAGAG
EIF4E_+_99849831.23-P1P2	GAGCCGGCCTGGAGTGAGAGTTTAAGAG
EIF4G1_-_184032386.23-P1P2	CCGCCGAGCGGGATCTGTGGTTTAAGAG
EIF4G1_+_184032734.23-P1P2	TCCTCGGGTCAGGCCGAGGGTTTAAGAG
EIF4G2_+_10830441.23-P1	AGTCGGAGCTCTATGGAGGGTTTAAGAG
EIF4G2_+_10830447.23-P1	GCAGTGAGTCGGAGCTCTAGTTTAAGAG
ELMO2_-_45035190.23-P1P2	GGGCGCCCCTCACTCACCAGTTTAAGAG
ELMO2_+_45035009.23-P1P2	CGGCTCGTCAGGCCCCCGAGTTTAAGAG
EMC1_+_19577987.23-P1P2	CGCATCATGGCGGCTGAGTGTTTAAGAG
EMC1_+_19577996.23-P1P2	GCATGCGCTCGCATCATGGGTTTAAGAG
EMC2_+_109455869.23-P1P2	CCATCTTCCCAGAACCTAGGTTTAAGAG
EMC2_+_109456085.23-P1P2	GAGTACGCGTCCGGGCCAAGTTTAAGAG
EPG5_-_43547218.23-P1P2	TCGGCCATAGACCCTTCCGGTTTAAGAG
EPG5_+_43547192.23-P1P2	GAAGGGTCTATGGCCGAGGGTTTAAGAG
EXOC2_-_693088.23-P1P2	GGTCTCGCCGAAGACTCCGGTTTAAGAG
EXOC2_+_693074.23-P1P2	CTGGCGGCCGCGGAGTCTTGTTTAAGAG
F11R_+_161008356.23-P2	GGCAGCTGGGACCATCCCAGTTTAAGAG
F11R_+_161008693.23-P2	GCCGCACTCCGGAGACTCGGTTTAAGAG
FAM109A_-_111806509.23-P1P2	TATCCGCAGTCCCCACCAGGTTTAAGAG
FAM109A_+_111806852.23-P1P2	TCGGATCCGCGCTCTCCCGGTTTAAGAG
FAM25E_-_46312928.23-ENST00000411791.3	CTCATGTCCCCTGAGTCCAGTTTAAGAG
FAM25E_-_46312981.23-ENST00000411791.3	CAATGGACCTATACGTCCCGTTTAAGAG
FASTKD5_+_3140485.23-P1P2	TGAGGCTCGGAGTCGCCGGGTTTAAGAG
FASTKD5_+_3140510.23-P1P2	GGGCAGTTGGCCGGAAGTGGTTTAAGAG
FBXW7_-_153332498.23-ENST00000603841.1	GGGAGGAGAGTTGGTGAACGTTTAAGAG
FBXW7_+_153332908.23-ENST00000603841.1	GCAGCAAAAGACGACGAACGTTTAAGAG
FCF1_-_75179927.23-P1P2	AGAGAAGACGGTCCAAGAAGTTTAAGAG
FCF1_-_75179976.23-P1P2	GAAGGAGGTAGTCAGACCGGTTTAAGAG
FGD1_-_54521962.23-P1P2	CCGGCGCCCGGCGGAGCAGGTTTAAGAG
FGD1_-_54521977.23-P1P2	GCAGCGGCCTCAGGATCGGGTTTAAGAG
FZR1_-_3506365.23-P1P2	GAGCCCGGGATCCCGTCAGGTTTAAGAG
FZR1_+_3506347.23-P1P2	CCGCCGCTGACGGGATCCCGTTTAAGAG
GRPEL1_+_7069734.23-P1P2	GCGGCTCAGTGCGTGAGGTGTTTAAGAG
GRPEL1_+_7069771.23-P1P2	GCGTGCGCGGCGACTGCGAGTTTAAGAG
HAUS7_-_152760909.23-P2	TGGCTACCACCCTAGAGCGGTTTAAGAG
HAUS7_+_152736011.23-P1	CGGCTCGGAGCGCGAAACAGTTTAAGAG
HDAC1_-_32757786.23-P1P2	GCAAGATGGCGCAGACGCAGTTTAAGAG
HDAC1_-_32757796.23-P1P2	GCAGACGCAGGGCACCCGGGTTTAAGAG
HMG20B_-_3573204.23-P1	CTCCGGGCCCGGCATCCCGGTTTAAGAG
HMG20B_+_3573395.23-P1	GTCAGGGGTTCAGGAGCTAGTTTAAGAG
HSD17B12_+_43702292.23-P1P2	GGCGCCGGCCGTGACGGTGGTTTAAGAG
HSD17B12_+_43702297.23-P1P2	GAGGAGGCGCCGGCCGTGAGTTTAAGAG
HSF1_-_145515300.23-P1P2	CGCGCCCGTTGCAAGATGGGTTTAAGAG
HSF1_+_145515509.23-P1P2	GTGTCCGGGTCGCTCACGAGTTTAAGAG
HSF4_-_67197537.23-P1P2	GAGGTGCGCGCAGCCGCTTGTTTAAGAG
HSF4_+_67198863.23-P1P2	GGAGGGACCCCGGGACCACGTTTAAGAG
HSP90AB1_-_44214865.23-P1P2	GTCACTCCGGCGCAGTGTTGTTTAAGAG
HSP90AB1_-_44214875.23-P1P2	CGCAGTGTTGGGACTGTCTGTTTAAGAG
HSP90AB1_-_44214881.23-P1P2	GTTGGGACTGTCTGGGTATGTTTAAGAG
HSP90AB1_-_44215083.23-P1P2	ATAGGGTGAGGGTAGTGGTGTTTAAGAG
HSPA8_-_122932848.23-P1P2	CAGGCGAGTTCAATGAGACGTTTAAGAG
HSPA9_-_137911022.23-P1P2	TATCATGGCGGATAAATGGGTTTAAGAG
HSPA9_-_137911031.23-P1P2	GGATAAATGGAGGAGTACGGTTTAAGAG
HSPA9_-_137911053.23-P1P2	CAGCAAACAAGCGCTCCGAGTTTAAGAG
HSPA9_-_137911079.23-P1P2	GAGCTGCGCGATGCGGTGGGTTTAAGAG
HSPD1_+_198364183.23-P1P2	GGGAGGGTGGTGTACGTGAGTTTAAGAG
HSPH1_+_31735583.23-P1P2	GGAGTCTGCGAGGGTGGATGTTTAAGAG
HSPH1_+_31735990.23-P1P2	TGCGAGCCGCGGCAGAGTGGTTTAAGAG
HUWE1_-_53710540.23-P1P2	AGGCGTTGACCGATCGGTGGTTTAAGAG
HUWE1_+_53710963.23-P1P2	GTCCGGTAGAGGTTCTCGCGTTTAAGAG
IAPP_-_21525868.23-P1P2	ATTCCAGTGGATACAAGCTGTTTAAGAG
IAPP_+_21525850.23-P1P2	AGTCCAAGCTTGTATCCACGTTTAAGAG
IFIT2_+_91061842.23-P1P2	TCAGCTGTTCGGCAGGGCTGTTTAAGAG
IFIT2_+_91061998.23-P1P2	CAGAGGTAGAGGCATAGTAGTTTAAGAG
IFIT5_-_91174516.23-P1P2	CTGAGGAGAGAGCGATCCGGTTTAAGAG
IFIT5_-_91174565.23-P1P2	GCGCTGCCATCATGAGGTAGTTTAAGAG
INHBA_-_41742256.23-P1P2	TAATGGCTCTAAACAACTCGTTTAAGAG
INHBA_+_41742612.23-P1P2	AGCCGGCTGGTGGAAGAGTGTTTAAGAG
INPP4A_-_99061333.23-P1P2	CGCCCGGCGTCTAGAGCGGGTTTAAGAG
INPP4A_+_99061690.23-P1P2	GTGGACCACTGGCACCGTTGTTTAAGAG
INTS9_+_28747057.23-P1P2	CCCACGTGAGGGTTATAATGTTTAAGAG
INTS9_+_28747443.23-P1P2	GCACCGGAAGACGCTTCCTGTTTAAGAG
IRS4_-_107979156.23-P1P2	CGCGCCGCGGTGGAATGAGGTTTAAGAG
IRS4_-_107979821.23-P1P2	CGCGAGCGGCCACCAGTAGGTTTAAGAG
ITGAV_+_187454791.23-P1P2	CCGCTCCACGCAGCGTCTGGTTTAAGAG
ITGAV_+_187454873.23-P1P2	AGCGACCGCCAGGGACGAGGTTTAAGAG
ITGB1BP2_-_70521688.23-P1P2	CTGTCGTAACAAAGGCTGTGTTTAAGAG
ITGB1BP2_+_70521645.23-P1P2	AGTAGAGACATGGAAGCGTGTTTAAGAG
ITGB5_-_124606127.23-P1P2	CAGCGGGCTGCTCCGGGTAGTTTAAGAG
ITGB5_+_124605704.23-P1P2	GCGGGCGGGCGTCTCGGAGGTTTAAGAG
ITPRIPL2_+_19125314.23-P1P2	GGGAGGAAATGCCGGAGTCGTTTAAGAG
ITPRIPL2_+_19125321.23-P1P2	GCTAGCGGGGAGGAAATGCGTTTAAGAG
KIAA0101_-_64673622.23-P1P2	GAACTGACTTCCCAGCCGAGTTTAAGAG
KIAA0101_+_64673360.23-P1P2	CTAGAAGAGGAAGTCGCAGGTTTAAGAG
KIF21A_-_39836864.23-P1P2	ACTCGGGCGCAGTAGGCTGGTTTAAGAG
KIF21A_-_39836935.23-P1P2	GGGCGACTGAATGGAAAGGGTTTAAGAG
KLHL23_-_170550973.23-P1	CGTAGCCGAGGAACAAGGGGTTTAAGAG
KLHL23_+_170551384.23-P1	ACCATGCCTCAGAAACCAAGTTTAAGAG
KPNA4_-_160283342.23-P1P2	ATGTGCTGCCGGCTGAGAGGTTTAAGAG
KPNA4_-_160283346.23-P1P2	GCTGCCGGCTGAGAGGGGGGTTTAAGAG
KPNB1_+_45727245.23-P1P2	GGCGGAGGGATATTCGGACGTTTAAGAG
KPNB1_+_45727732.23-P1P2	GATCTAGGGGGAGGAAAGTGTTTAAGAG
LAMP1_+_113951591.23-P1P2	GGCCCGGCCACTGCGACGCGTTTAAGAG
LAMP1_+_113951630.23-P1P2	GGGCTGGCGTTAGAGACAGGTTTAAGAG
LAMTOR2_-_156024648.23-P1P2	GGGAGGCACCTCGGAGATCGTTTAAGAG
LAMTOR2_-_156024835.23-P1P2	GGGGTGGGGAAGGATCACCGTTTAAGAG
LAMTOR5_-_110950231.23-P1P2	TCTTCCAAGTGCTGCTCCAGTTTAAGAG
LCN1_-_138413340.23-P1P2	CGGCCGTGGACTCAGACTCGTTTAAGAG
LCN1_+_138413719.23-P1P2	CGCCAGGCCCACTTGAAGGGTTTAAGAG
LEO1_+_52263938.23-P1P2	CAGCGGACGTGAGCGATAAGTTTAAGAG
LMAN2_-_176778461.23-P1P2	CAAGGGCTTCACCTTGGTAGTTTAAGAG
LMAN2_+_176778399.23-P1P2	GTGAGGGCGAGGCTGAACAGTTTAAGAG
LRRC6_-_133687778.23-P1P2	TGACCCCGCAAGCCGGACCGTTTAAGAG
LRRC6_+_133687734.23-P1P2	CGAACTGGAGAGGCGCCATGTTTAAGAG
LRRN1_+_3841080.23-P1P2	GTGCACCTGGTGTAAGCAAGTTTAAGAG
LRRN1_+_3841596.23-P1P2	CGGCCAGGGACTTACCCCGGTTTAAGAG
LSM7_+_2328558.23-P1P2	ACACGGCGCGACAAGATGGGTTTAAGAG
LSM7_+_2328561.23-P1P2	GCCACACGGCGCGACAAGAGTTTAAGAG
LTV1_+_144164529.23-P1P2	GAGACCAAGGTCCAGCTGAGTTTAAGAG
LTV1_+_144164541.23-P1P2	AAGTCCGGCGGGGAGACCAGTTTAAGAG
MAP1LC3B_-_87425948.23-P1P2	AAGTGGCTATCGCCAGAGTGTTTAAGAG
MAP1LC3B_+_87425939.23-P1P2	GCGGCGGCGAATCCGACTCGTTTAAGAG
MAP1LC3C_+_242161897.23-P1P2	GTAGTGGAGCGCTACCCCAGTTTAAGAG
MAP1LC3C_+_242161912.23-P1P2	CACTCTTGACAGGTGGTAGGTTTAAGAG
MED19_+_57479647.23-P1P2	GCCGGGGCGGAGGGTACGAGTTTAAGAG
MED19_+_57479662.23-P1P2	AGACACGGAGACAGCGCCGGTTTAAGAG
MED23_-_131949283.23-P1P2	GCAGAGGGGCGGAGACCTCGTTTAAGAG
MED23_+_131949290.23-P1P2	AAGCGACGCCGAGGAGCTAGTTTAAGAG
MED26_-_16738545.23-P1P2	CCCGGGCCCGAGAAGCGAGGTTTAAGAG
MED26_-_16738571.23-P1P2	GATGGCAGCGGCCCTCGAGGTTTAAGAG
MMEL1_-_2564071.23-ENST00000378412.3	GGCTCCCTGGGGACACTCGGTTTAAGAG
MMEL1_+_2564471.23-ENST00000378412.3	GCCCATGCCTGCATCACAAGTTTAAGAG
MRPL10_-_45908866.23-P1P2	CCTCGCAGCATCCCCGCCAGTTTAAGAG
MRPL10_+_45908819.23-P1P2	CTCCTGCCCCAGGCGGGTAGTTTAAGAG
MRPL17_-_6704491.23-P1P2	GCCCATACGGCGAAATACGGTTTAAGAG
MRPL17_+_6704492.23-P1P2	TCGCTGCAGCGATCTCCCAGTTTAAGAG
MRPL22_-_154320673.23-P1P2	GTAGCGGGAGGGCGAAAGAGTTTAAGAG
MRPL22_-_154320676.23-P1P2	GCGGGAGGGCGAAAGATGGGTTTAAGAG
MRPL33_+_27994649.23-P1P2	CTTACAGAAGACCGCGGAGGTTTAAGAG
MRPL43_-_102747237.23-P1P2	CCGCGGAGCCTAAGCAGCGGTTTAAGAG
MRPL43_+_102747004.23-P1P2	GAGGTGGCAACGACTCCCCGTTTAAGAG
MRPS14_-_174992444.23-P1P2	CAGAGCCGTGGGGGACCCGGTTTAAGAG
MRPS14_-_174992536.23-P1P2	AGCAGCGAGCCCAGCATGAGTTTAAGAG
MRPS36_+_68513593.23-P1P2	CGGCGATCACTGGAGTCCCGTTTAAGAG
MRPS36_+_68513805.23-P1P2	CGTCACTGGCCCTCCGCAGGTTTAAGAG
MUC15_-_26593739.23-P1P2	AGGGAAACAAAATTAGGTGGTTTAAGAG
MUC15_+_26593770.23-P1P2	GCAGGTCAGTCAGGTTCCTGTTTAAGAG
MYC_-_128748509.23-P1P2	TAATTCCAGCGAGAGGCAGGTTTAAGAG
MYC_-_128748589.23-P1P2	CGTCCTGGGAAGGGAGATCGTTTAAGAG
MZB1_-_138725151.23-P1P2	GACAAGTGAGTGATTCCCTGTTTAAGAG
MZB1_+_138725547.23-P1P2	CTTGCTGAACTGGCTCCTGGTTTAAGAG
NAA25_-_112546549.23-P1P2	GCCGGAGGCGCCTGTCGTTGTTTAAGAG
NAA25_+_112546552.23-P1P2	GCGACGCGGGGCCATGTGCGTTTAAGAG
NAMPT_-_105925444.23-P1P2	GTCACTGCTCGGTCGGCGGGTTTAAGAG
NAMPT_+_105925357.23-P1P2	AGCCGCGCCAGGGAGCTCGGTTTAAGAG
negative_control-10010	TCCACCCTTATCTAGGCTAGTTTAAGAG
negative_control-10016	GACTAAGCGCAAGCACCTAGTTTAAGAG
NFE2L2_-_178127685.23-P2	AGACAAACAACTTTAAAGGGTTTAAGAG
NFE2L2_-_178127741.23-P2	AAACTTTACAATAGATCTTGTTTAAGAG
NFE2L2_-_178129382.23-P1	AGGCGCGGCGCGGACAGGGGTTTAAGAG
NFE2L2_-_178129467.23-P1	TCGGTAATCGGCTACACGCGTTTAAGAG
NLE1_-_33469161.23-P1P2	CCTGCGCGAGCAAGTGGGGGTTTAAGAG
NLE1_+_33469287.23-P1P2	ACGTGGGGACGCAGGATGGGTTTAAGAG
NOC4L_-_132629026.23-P1P2	ATCCGCGTTGTTCCGTGTTGTTTAAGAG
NOC4L_+_132629007.23-P1P2	CCCCCAACACGGAACAACGGTTTAAGAG
NOL8_+_95087581.23-P1P2	TTAGGTGAACGACGTGGTGGTTTAAGAG
NOL8_+_95087586.23-P1P2	TGGCTTTAGGTGAACGACGGTTTAAGAG
non-targeting_00097	CGACATCGGTTACATGTGGGTTTAAGAG
non-targeting_00194	TGCCAGCTTGTGGTGTCGTGTTTAAGAG
NRF1_-_129251633.23-P1P2	GGCGCGGTCGCAGTCTCCAGTTTAAGAG
NRF1_+_129251928.23-P1P2	GGAGGAGGCCGGAACCCTGGTTTAAGAG
NUDCD2_-_162887091.23-P1P2	CGGCCGCGGCCGCACCAGGGTTTAAGAG
NUDCD2_+_162887130.23-P1P2	GACCCGAGCGGAGAGGCCGGTTTAAGAG
NUDCD3_+_44530206.23-P1P2	TGTGAAGCGTACCTAGGGCGTTTAAGAG
ODF1_+_103564059.23-P1P2	GTGCATATACAAGTCGCACGTTTAAGAG
ODF1_+_103564080.23-P1P2	CAAGTCACAGCAGCAATAGGTTTAAGAG
OPA1_+_193311037.23-P1P2	CAGCAAGGGCACAGAGCCGGTTTAAGAG
OPA1_+_193311050.23-P1P2	AAGTGGCCCTCAGCAGCAAGTTTAAGAG
OPA1_+_193311435.23-P1P2	GAGACGGGCCAAGATTGAGGTTTAAGAG
OXGR1_-_97646168.23-P1P2	AGCAGGGCGGTGATCAATGGTTTAAGAG
OXGR1_+_97646608.23-P1P2	CCGGGACAGGTCTGCGGTCGTTTAAGAG
PDCD6IP_+_33840165.23-P1P2	GACCGCGGACAGCTTACGAGTTTAAGAG
PDCD6IP_+_33840649.23-P1P2	CGGAGCCCTCGCCGACCAAGTTTAAGAG
PELP1_-_4607218.23-P1P2	ATGAGCCCGGGCAAATGTGGTTTAAGAG
PELP1_-_4607395.23-P1P2	GCAGAGGGCCCACTCAGAAGTTTAAGAG
PET117_-_18118523.23-P1P2	GGTCGAGCCTGGGCAGTACGTTTAAGAG
PET117_-_18118620.23-P1P2	ATGTCTAGGAGCTCGAAGGGTTTAAGAG
PEX5L_-_179615947.23-ENST00000392649.3	CACCTGTGATGTCATAGTAGTTTAAGAG
PHB2_-_7079816.23-P1P2	ACGAGGGTTCGGGCCCGTAGTTTAAGAG
PHB2_-_7079820.23-P1P2	GGGTTCGGGCCCGTAAGGCGTTTAAGAG
PHB2_-_7079832.23-P1P2	GTAAGGCTGGCGAAAGAAAGTTTAAGAG
PHB2_+_7079765.23-P1P2	TGCAGTACCTAAGCCGGAGGTTTAAGAG
PI4KA_+_21212657.23-P1P2	GAAGAGAGAGGGACCGTGGGTTTAAGAG
PI4KA_+_21212709.23-P1P2	CCTGAGCGGAGGGATCTAGGTTTAAGAG
PIGB_-_55611456.23-P1P2	GTGGCGGCCAGGGATGAGGGTTTAAGAG
PIGB_-_55611473.23-P1P2	GGAGGCCCCTAAGCAAGTGGTTTAAGAG
PIK3R1_-_67511608.23-P1P2	CCAGCAGCTGGAGCGGAGTGTTTAAGAG
PIK3R1_+_67511795.23-P1P2	GCCCGAGCACACACACCCGGTTTAAGAG
PINK1_-_20960460.23-P1P2	CGGGTCCTAAGCCGAGCGGGTTTAAGAG
PINK1_+_20960411.23-P1P2	CTCACCTGGATCTCCTGACGTTTAAGAG
PIP4K2C_+_57985002.23-P1P2	AGGCGCCCGACCCCGGAAGGTTTAAGAG
PIP4K2C_+_57985008.23-P1P2	CTATCCAGGCGCCCGACCCGTTTAAGAG
PIP5K1A_-_151171106.23-P1P2	GTTAGGAAGGACGGAGAAGGTTTAAGAG
PIP5K1A_+_151171080.23-P1P2	TCTCCGTCCTTCCTAACCAGTTTAAGAG
PLS3_+_114795566.23-P1P2	CGTAAAGTCGCAGAGTCCTGTTTAAGAG
PLS3_+_114795984.23-P1P2	AGCTGGAGAAGGACGACAGGTTTAAGAG
PPIE_-_40204603.23-P1P2	CCAAGCGCGTCTTGTACGTGTTTAAGAG
PPIE_+_40204576.23-P1P2	TACAAGACGCGCTTGGTGGGTTTAAGAG
PPIH_+_43124361.23-P1P2	CCCAGTTCCTCCAGAAGCGGTTTAAGAG
PPIL1_+_36842544.23-P1P2	TCCGCCGCCGGCTTCGCTAGTTTAAGAG
PPP1CC_-_111180279.23-P1P2	CCGCAGCTGGCGACAAGTTGTTTAAGAG
PPP1CC_+_111180675.23-P1P2	TCTTCTCGTGGTTCCAGTGGTTTAAGAG
PPRC1_-_103892809.23-P1P2	CAGCGATCAGAGCAGCGCTGTTTAAGAG
PPRC1_-_103892819.23-P1P2	AGCAGCGCTGGGTGTTCAGGTTTAAGAG
PRKAA2_-_57111005.23-P1P2	CTGCACTGTGGGTAGGCGGGTTTAAGAG
PRKAA2_-_57111086.23-P1P2	TGAGAAGCAGAAGCACGACGTTTAAGAG
PRPF40A_+_153573726.23-P1P2	CCTCGGTAAGGGATCAGTGGTTTAAGAG
PRPF40A_+_153573736.23-P1P2	AGGAGACGGCCCTCGGTAAGTTTAAGAG
PRSS53_-_31105910.23-P1P2	ACGCGCGAACAGCTGATGGGTTTAAGAG
PRSS53_+_31106045.23-P1P2	GGCGGAACCTGGAGATAATGTTTAAGAG
PSEN1_-_73603601.23-P1P2	GTAGCCGTCTGAACTGGAGGTTTAAGAG
PSMD2_+_184017068.23-P1P2	CTGCACCGGCGCCTTGTCCGTTTAAGAG
PSMD2_+_184017090.23-P1P2	CCGCCGCTGGAGACTGCTGGTTTAAGAG
PSMG3_-_1609603.23-P1	GAGGCCGGCCGGGCTACTGGTTTAAGAG
PSMG3_+_1609624.23-P1	TGGTGAGCGCGGGTACCCGGTTTAAGAG
PSMG4_-_3259227.23-P1P2	AGCGGCGAGGACCCGGGTCGTTTAAGAG
PSMG4_+_3259244.23-P1P2	GCCCCTCCATGCCGCCCCAGTTTAAGAG
PTGES3_-_57082029.23-P1P2	AGGAAAAGGGGCGCGAGGAGTTTAAGAG
PTGES3_-_57082063.23-P1P2	CGTGCGTGCAAACGAGGGGGTTTAAGAG
PTGES3_-_57082068.23-P1P2	GTGCAAACGAGGGGTGGTGGTTTAAGAG
PTK2_-_142011340.23-P1P2	GCTCACAGTGGTCCGGGACGTTTAAGAG
PXN_-_120703482.23-P1P2	GCGCTAGCTGCCCGTCCCGGTTTAAGAG
PXN_-_120703534.23-P1P2	CGCGAGCCTCGGCCCGGAAGTTTAAGAG
QKI_-_163836228.23-P1P2	AGCTGCGGAGCCTGGAATAGTTTAAGAG
QKI_+_163835781.23-P1P2	TCTGGGCTGGTCCCCGCCGGTTTAAGAG
RAB21_-_72148907.23-P1P2	TCGGGCGGCCGGGAAGCGAGTTTAAGAG
RAB21_-_72148912.23-P1P2	CGGCCGGGAAGCGACGGGAGTTTAAGAG
RAB5C_+_40306969.23-P1	GCCTGGGACACCGCCGGCGGTTTAAGAG
RAB5C_+_40307005.23-P1	ATCCGGAGCGGCTGAAAGGGTTTAAGAG
RAC1_-_6414149.23-P1P2	AGGCCGGATGTGAGTGGAGGTTTAAGAG
RAC1_+_6414562.23-P1P2	CGCCCGGGCCGTCAGGGTCGTTTAAGAG
RANBP1_-_20105086.23-P1P2	GAGGCGCCGGCGCCAGACGGTTTAAGAG
RANBP1_-_20105218.23-P1P2	GCCCAAGCGGGGACAGGGTGTTTAAGAG
RAPH1_-_204399815.23-P1P2	CCCTACCCCCTGGCCCCGAGTTTAAGAG
RAPH1_-_204399837.23-P1P2	CGAGGCTAACCACTCACCGGTTTAAGAG
RBM42_-_36119972.23-P1P2	TCATCCTCGGGAGCCCACCGTTTAAGAG
RBM42_-_36120011.23-P1P2	ACAGCAGAACCAGCGGCGGGTTTAAGAG
RCL1_+_4793011.23-P1P2	GGACTCGTGACTCCGATGGGTTTAAGAG
RCL1_+_4793141.23-P1P2	GGTAGACAGGACCAGACGTGTTTAAGAG
RINT1_-_105172650.23-P1P2	CATCGAGAGGAAGTCGCTGGTTTAAGAG
RINT1_-_105172679.23-P1P2	TCCTACGGCCTCCGAGGCTGTTTAAGAG
RIOK2_+_96518889.23-P1P2	TCGGACTGGGGCCGCCATGGTTTAAGAG
RIOK2_+_96518902.23-P1P2	GAGGCATCTGGGTTCGGACGTTTAAGAG
RPAP3_-_48099707.23-P1P2	GGATCTCCTACGCTGCTCCGTTTAAGAG
RPL15_-_23958679.23-P1P2	CATCAGGTAGGCTGCGTTGGTTTAAGAG
RPL15_+_23958699.23-P1P2	TGAAGAGGAAGACGATCAAGTTTAAGAG
SDK1_-_3341396.23-P1P2	CGGCGCCCGAGACCTCCGGGTTTAAGAG
SDK1_+_3341077.23-P1P2	GCGGCCGCCCAGCGCTGAGGTTTAAGAG
SEC23IP_-_121652285.23-P1P2	GAGACGTGTATCGGACGGTGTTTAAGAG
SEC23IP_+_121652399.23-P1P2	CCTGGGTGACTGGGATGAAGTTTAAGAG
SEC31A_-_83812256.23-P1	CGCACCTGGCGAGGACCTTGTTTAAGAG
SEC31A_+_83811877.23-P1	GGTCCCCGAGGGTGAGGAGGTTTAAGAG
SEH1L_+_12948089.23-P1P2	CGGGCCCGCGCCTCCGAAGGTTTAAGAG
SEH1L_+_12948425.23-P1P2	GCTGCGCAGGCGCACGGGAGTTTAAGAG
SENP2_-_185304107.23-P1P2	ATCAGCGACCGAACTCTGGGTTTAAGAG
SENP2_-_185304131.23-P1P2	GTGGTTAAGACGGCGAAGGGTTTAAGAG
SF3B1_+_198299522.23-P1P2	AGGCCACTGCCCCGCGTAAGTTTAAGAG
SF3B1_+_198299687.23-P1P2	CAAGACTCACGAAGGTAAGGTTTAAGAG
SLC39A7_-_33168697.23-P1P2	CGTCCAAGCAAACCGGGAAGTTTAAGAG
SLC39A7_-_33168709.23-P1P2	CCGGGAAAGGAGAGGATCCGTTTAAGAG
SLTM_-_59225750.23-P1P2	GCCGAGGCTGCCACCGCACGTTTAAGAG
SLTM_-_59225756.23-P1P2	GCTGCCACCGCACCGGTAGGTTTAAGAG
SNAP23_+_42787858.23-P1P2	AACTCGGACACCCCAACACGTTTAAGAG
SNAP23_+_42787881.23-P1P2	CGAGGCCACTCCTCTCCGGGTTTAAGAG
SNRNP27_-_70121148.23-P1P2	TCGCAGCCGCTCTCCACGGGTTTAAGAG
SNRNP27_-_70121468.23-P1P2	TGAATTTCTGGGCGACGGTGTTTAAGAG
SNRPB2_+_16710703.23-P1P2	AGGCGCACGAACCCACCTAGTTTAAGAG
SNRPB2_+_16710722.23-P1P2	ACCGAAACAGCGAGGTAGAGTTTAAGAG
SNRPG_-_70520693.23-P1P2	GCTAACGGAGAGGGAACCAGTTTAAGAG
SNRPG_+_70520842.23-P1P2	CAAGACGCCGGGCCTACAGGTTTAAGAG
SNX13_-_17979719.23-P1P2	AGGCACTGGCAGCCGGAGGGTTTAAGAG
SNX13_-_17980039.23-P1P2	GCTCCTTCAGTCTTCTCCCGTTTAAGAG
SPAG1_-_101170308.23-ENST00000251809.3	AGTGCAGCCAGAGCCGGTGGTTTAAGAG
SPAG1_+_101170273.23-ENST00000251809.3	GCTGCACTGCAGGTGCTGAGTTTAAGAG
SREBF2_-_42229171.23-P1P2	GTGGCACCCGTCGGTGAGGGTTTAAGAG
SREBF2_-_42229287.23-P1P2	GCCGGGCGATGGACGACAGGTTTAAGAG
STAP2_-_4338418.23-P1P2	ACATCGGGAGAGACAGACGGTTTAAGAG
STAP2_+_4338746.23-P1P2	GAAGACCCTGGCTCCGTCAGTTTAAGAG
STIP1_-_63953693.23-P1P2	TGCGGTTGGGAACGCGGAGGTTTAAGAG
STK36_+_219536856.23-P1P2	TGGACGGCGGACCACACATGTTTAAGAG
STK36_+_219537453.23-P1P2	CATCTGGGACGCCTAGTTGGTTTAAGAG
STX4_+_31044919.23-P1P2	CCCCCAAGGTTCCACAGGTGTTTAAGAG
STX4_+_31044932.23-P1P2	CGACCCCGGGGACCCCCCAGTTTAAGAG
SULT1A3_-_30211283.23-ENST00000395138.2	CACATGTGAGGGGCATGAGGTTTAAGAG
SULT1A3_+_30210581.23-ENST00000338971.5	CTGAGTATGGGTGTGGTGTGTTTAAGAG
TAF3_-_7860494.23-P1P2	AGGCGGAGCGAGTCCAAAAGTTTAAGAG
TAF3_-_7860497.23-P1P2	CGGAGCGAGTCCAAAATGGGTTTAAGAG
TANGO6_+_68877444.23-P1P2	GCCGCCGCCATGTTAAGTGGTTTAAGAG
TANGO6_+_68877703.23-P1P2	GGTCCCGAGGCGGGCCTAAGTTTAAGAG
THOC1_-_268026.23-P1P2	GGCGTCGGAGACATCTTCTGTTTAAGAG
THOC1_+_267599.23-P1P2	GCTGCTGAAGGGGGAGGGTGTTTAAGAG
TMED2_-_124069112.23-P1P2	GGTGGCTGAGAAGGCAGCGGTTTAAGAG
TMED2_+_124069153.23-P1P2	TGAGGCCGAAGCCAGGACCGTTTAAGAG
TMEM170B_-_11538008.23-P1P2	GTGTCGGCGACCCGAGGGCGTTTAAGAG
TMEM170B_-_11538408.23-P1P2	CCGCAGCCTCCACCAGCGGGTTTAAGAG
TMEM55A_-_92052984.23-P1P2	CCATCAGCAGCCATGACTGGTTTAAGAG
TMEM55A_-_92053036.23-P1P2	GGTTGCGGCCTCGGCGGAGGTTTAAGAG
TMF1_+_69101239.23-P1P2	GCCACTGCCGGCTGAGGAGGTTTAAGAG
TMF1_+_69101385.23-P1P2	CGGCCGAGGGTAACATCCCGTTTAAGAG
TOMM70A_-_100119872.23-P1P2	GCGTGCGAAGGAAGACCGAGTTTAAGAG
TOMM70A_-_100119876.23-P1P2	GCGAAGGAAGACCGAGGGAGTTTAAGAG
TRAIP_+_49893565.23-P1P2	AGCCTGAGGGGGACTAAGAGTTTAAGAG
TRAIP_+_49893635.23-P1P2	CACGGGAGCTTCCCAACCTGTTTAAGAG
TRAPPC9_-_141467629.23-P1P2	GCTCCGCCCGGACAGGTGAGTTTAAGAG
TRAPPC9_+_141467800.23-P1P2	GCCTGGGAAGTGGCCGCAGGTTTAAGAG
TTC13_-_231114350.23-P1P2	CCCCCCAGTCCCCGGACTGGTTTAAGAG
TTC13_+_231114580.23-P1P2	CTGTCGCGCATGCGCCTTGGTTTAAGAG
TTC17_-_43380949.23-P1P2	CTGCGGGAGACGGGCCCTAGTTTAAGAG
TTC17_+_43380543.23-P1P2	AGCCTGGGCCGGAGCAAGGGTTTAAGAG
TTC21A_+_39149289.23-P1P2	TCCGAGTCCGGGTCTGGTGGTTTAAGAG
TTC21A_+_39149347.23-P1P2	CCCGGGCCACGCACCATAAGTTTAAGAG
TTC21B_-_166810037.23-P1P2	GGAGACCGGCCGTGAGCAGGTTTAAGAG
TTC21B_+_166810291.23-P1P2	AGAGCGCTCCGGGAGGCTAGTTTAAGAG
TTC22_-_55266927.23-P1P2	CCCCGAGCGAGCTCCGTGCGTTTAAGAG
TTC22_+_55266562.23-P1P2	GCCCGCGAGTGCTTCCTCGGTTTAAGAG
TTC25_-_40086854.23-P1P2	CCGGGCCCTTGCCAGACGGGTTTAAGAG
TTC25_-_40086884.23-P1P2	GAAGTCGCTGTACATCTCAGTTTAAGAG
TTC26_-_138818557.23-P1P2	TGGATGCGGCGAAACGCTGGTTTAAGAG
TTC26_-_138818562.23-P1P2	GCGGCGAAACGCTGAGGCGGTTTAAGAG
TTC27_+_32853190.23-P1P2	TGCGGATACTACCTCAAGGGTTTAAGAG
TTC27_+_32853193.23-P1P2	ATGTGCGGATACTACCTCAGTTTAAGAG
TTC30A_-_178483150.23-P1P2	CCGAGTGGCCTCCGGATAAGTTTAAGAG
TTC30A_-_178483479.23-P1P2	CCACGGCAACAGGGCAACCGTTTAAGAG
TTC33_+_40755534.23-P1P2	AACGCGCAGGTGACGTCCGGTTTAAGAG
TTC33_+_40755971.23-P1P2	GGACTGTTCGAACGCCCAGGTTTAAGAG
TTC39B_-_15306821.23-P1P2	TCCAAGTGCTGGCAGGACGGTTTAAGAG
TTC39B_+_15307178.23-P1P2	TGAGCCCAGAGCCGAGAGCGTTTAAGAG
TTC7A_-_47168874.23-P1P2	TCCGGACACCGGTGAGTAAGTTTAAGAG
TTC7A_-_47168880.23-P1P2	CACCGGTGAGTAAGGGAAGGTTTAAGAG
UBA2_+_34919311.23-P1P2	GGACAACCACGAGCCGCGGGTTTAAGAG
UBA2_+_34919332.23-P1P2	CCCCGCGACAGTGCCATGGGTTTAAGAG
UBE2A_-_118708549.23-P1P2	CCGACCCTCGACTTCGGAGGTTTAAGAG
UBE2A_-_118708567.23-P1P2	GAGGCAGCGCGGTTCCTCTGTTTAAGAG
UBE2D2_+_138940961.23-P1P2	CCTGCTGCAGGTGGACCGAGTTTAAGAG
UBE2D2_+_138941490.23-P1P2	GCACCGGCAGCAAGATCCAGTTTAAGAG
VAMP8_-_85804715.23-P1	GTGAACTGAGGGCCACCCTGTTTAAGAG
VAMP8_+_85804709.23-P1	CCTAGTCGGCTTCCTCCCAGTTTAAGAG
VPS13D_-_12290114.23-P1P2	CCGCGGGCCTGCGCCATTGGTTTAAGAG
VPS13D_+_12290170.23-P1P2	CCGCTCGGCCCCTACCTGTGTTTAAGAG
VPS16_+_2821405.23-P1P2	AGTCCATGGCTGGTGCAGAGTTTAAGAG
VPS18_-_41186685.23-P1P2	GGGCGAGGTTGGGATCACCGTTTAAGAG
VPS18_-_41186699.23-P1P2	TCACCTGGCACCGGCTGAAGTTTAAGAG
VPS29_+_110939694.23-P1P2	AAAGGCCCAGAAGAGGTCTGTTTAAGAG
VPS29_+_110939846.23-P1P2	CCCGGTGACAGGATGGTGAGTTTAAGAG
VPS36_-_53024327.23-P1P2	GGCGAGCGCTCCTTCTCCCGTTTAAGAG
VPS39_-_42500443.23-P1P2	TCTGGGCTAAGGGTAGACCGTTTAAGAG
VPS39_+_42500373.23-P1P2	AACACTCTGGGCGAGACGGGTTTAAGAG
WDR3_-_118472396.23-P1P2	CAATCGGCTGGGAGCCTCGGTTTAAGAG
WDR3_-_118472430.23-P1P2	GTCCTGGAGGTGCGTGGTTGTTTAAGAG
WDR44_+_117480131.23-P1P2	AAGGGCGCGCCGGCTACAGGTTTAAGAG
WDR44_+_117480503.23-P1P2	CCTAGGTGCACATCTTCAGGTTTAAGAG
WDR5_+_137001224.23-P1P2	CTCGACAAGGCGGCAGCTCGTTTAAGAG
WDR5_+_137001233.23-P1P2	CGGACTCAGCTCGACAAGGGTTTAAGAG
WDR5_+_137001236.23-P1P2	GCGCGGACTCAGCTCGACAGTTTAAGAG
XPO1_+_61765022.23-P1P2	TGGCTGGAGGGTCCCCCTGGTTTAAGAG
XPO1_+_61765301.23-P1P2	ACAGTAGCTACAGCCCCGGGTTTAAGAG
XPO6_-_28223250.23-P1P2	GCCGCCCGCTAGTACCGCGGTTTAAGAG
XPO6_+_28223159.23-P1P2	CGTGTGGGTTGAGGCTGCGGTTTAAGAG
ZC3HAV1L_-_138720764.23-P1P2	CACACTGTGGGCTCCGCCAGTTTAAGAG
ZC3HAV1L_+_138720366.23-P1P2	GGCGGCGGGCGGGGACTGTGTTTAAGAG
ZMYM3_-_70473883.23-P1	CAGGCCCGACCCCTACCTGGTTTAAGAG
ZMYM3_+_70473952.23-P1	CTGTCCCGGCTGCTAGGGAGTTTAAGAG

### Sheet: retest clustering results
v Genes / Screens >	WT	A53T	E46K	E46Krep2
ACP2	0.0355002	-0.0313239	-0.0392054	0.11705
ACTL6A	0.790842	-0.0829642	0.00263594	0.182054
ADAD1	-0.131867	-0.0384838	0.100154	-0.160218
AFG3L2	0.163114	0.125894	0.331795	0.0386741
AGR3	-0.00506035	-0.0290896	0.233997	-0.116188
ALS2	0.799384	0.70156	0.821051	0.532683
ALYREF	-0.512802	-0.309347	-0.780923	-0.524569
AP2A2	0.0175247	0.102642	0.0988762	0.0685018
AP2B1	0.0145102	0.392965	0.406877	0.389416
AP2M1	1.24954	0.946304	0.314583	0.110525
AP2S1	1.14442	0.785009	0.235884	0.210456
AP3B1	0.333267	0.114934	0.330976	0.0944275
ARAP3	-0.209949	-0.0669935	-0.195012	-0.308543
ARPC2	-0.924228	-0.487917	-0.934468	-0.607348
ATAD3C	0.102058	-0.0146442	0.134183	0.0568467
ATF4	0.173715	0.411816	0.0865317	-0.0416023
ATG5	-0.408746	-0.272915	-0.229321	-0.28614
ATG7	-0.736525	-0.478565	-0.64581	-0.7836
ATP5H	0.187245	0.0560083	0.0875025	0.16936
ATP6AP1	-1.35901	-0.189167	-1.03274	-0.831602
ATP6AP2	-0.113688	-0.135181	-0.206778	-0.344068
ATP6V0A1	-0.926372	-0.333062	-0.786875	-0.827727
ATP6V1B2	-1.23108	-0.706402	-1.40764	-1.30639
ATP6V1C1	-0.702545	-0.188614	-1.03951	-0.610064
ATP6V1D	-0.0450461	0.00345101	1.30881	-0.735284
BCS1L	-0.120398	0.226758	0.0738273	-0.176407
BLOC1S2	0.224671	0.104714	0.33408	-0.00476306
BMS1	0.0619442	0.672451	-0.0374967	-0.0546318
BOD1L1	-0.433269	-0.270676	-0.679457	-0.676085
C11orf52	0.0376682	-0.0578301	-0.11019	-0.221478
C17orf49	-0.999716	0.0441612	-0.976619	-1.1941
C6orf165	-0.00978107	0.0719322	-0.0155799	-0.0030097
CAB39	-0.432747	-0.13217	-0.214428	-0.19327
CAPZA1	-0.760458	-0.361168	-0.418024	-0.247889
CARS2	0.0643571	0.0423079	0.109262	-0.0265631
CASC4	-0.0254637	-0.0530637	-0.0305809	-0.0904131
CCT6A	0.0690624	-0.334075	-0.934129	-0.248533
CDC73	-0.329563	-0.343443	-0.420138	-0.439525
CHMP3	-2.42091	-1.00094	0.00629629	-0.832784
CHMP5	-0.084459	-0.0650819	0.0946777	-0.0165095
CHMP6	-0.0660701	1.55792	-0.0419962	-0.296468
CLN3	0.118759	-0.0685269	-0.172188	0.146992
CLTC	0.244623	0.0534544	0.0291892	-0.0157324
CPSF1	-0.583871	0.313383	-0.385746	-0.253615
CPSF7	-0.183898	-0.115544	-0.194731	-0.0934966
CRKL	-1.83012	-1.40759	-2.39858	-2.58782
CSPG4	0.00684086	0.0236433	-0.138238	-0.0764352
CSTF3	-0.297472	-0.102725	-0.326788	-0.240994
CTNNA1	0.470074	0.409584	0.445864	0.467998
CTR9	-0.545432	-0.409928	-0.724716	-0.712195
DCP1B	-0.0331286	-0.0305465	-0.125625	-0.029355
DCTN6	0.119982	0.0255745	-0.0151225	0.0160991
DHX37	0.147663	0.53686	0.362168	0.343281
DNAJB11	0.00723793	-0.121002	0.0182371	-0.079599
DNAJC13	-0.414874	-0.145707	-0.243114	-0.325275
DNAJC18	0.0954307	0.085119	-0.0367898	0.0340417
DNAJC19	-0.228062	0.0765263	-0.0931403	-0.165955
DNAJC25-GNG10	-0.114008	-0.168742	-0.0554774	-0.0337527
DNAJC7	0.0381812	-0.140093	0.0426043	0.0694528
EBAG9	-0.016819	-0.0424984	0.0958449	-0.0926109
ECM1	0.0673654	-0.0933455	-0.0918065	0.0647174
EEF1A1	-0.239803	-0.209051	-0.583407	-0.299295
EIF2B2	-0.0835969	0.197247	0.153613	-0.0332219
EIF2B3	-0.309867	0.418351	-0.161456	0.0247394
EIF2B5	-0.219034	0.417503	-0.10705	0.0463612
EIF2S1	-0.385773	-0.246155	-0.333108	-0.168542
EIF3G	0.535598	0.399068	0.214604	0.236397
EIF4E	0.249724	0.2241	0.14975	-0.0485033
EIF4G1	-2.54694	-0.484772	-1.68511	1.12952
EIF4G2	0.119136	-0.344974	-0.503918	-0.248529
ELMO2	-1.34	-0.78873	-1.91133	-1.57182
EMC1	-0.395404	-0.152411	-0.159687	-0.2358
EMC2	-0.649704	-0.251347	-0.658606	-0.39966
EPG5	0.612381	0.602192	0.366717	0.336631
EXOC2	-0.106505	-0.0478567	-0.0859603	-0.104779
F11R	0.264065	0.191104	0.272339	-0.0533563
FAM109A	-0.438877	-0.475791	-0.559284	-0.592683
FAM25E	0.0050886	-0.0707023	-0.287714	0.0347877
FASTKD5	-0.0836591	0.0151242	-0.0147131	-0.0616391
FBXW7	0.0255436	-0.0159046	0.0543099	0.0293854
FCF1	0.1645	0.552775	0.344765	0.446904
FGD1	-0.962349	-0.359936	-0.592836	-0.633218
FZR1	-0.52591	-0.13941	-0.5735	-0.253449
GRPEL1	-0.0341802	-0.075275	-0.0514535	0.00567742
HAUS7	0.172534	0.0745047	0.0532096	0.0654026
HDAC1	0.049674	0.00258969	-0.114887	-0.0541565
HMG20B	0.209809	0.223679	0.0445814	0.11315
HSD17B12	-0.54181	-0.21423	0.0375892	-0.124567
HSF1	0.0800267	0.254201	-0.0294608	-0.023336
HSF4	0.408909	0.122555	-0.0734082	-0.0551534
HSP90AB1	0.03724	0.150777	0.197658	0.0814071
HSPA8	0.458115	0.327558	0.281312	0.161603
HSPA9	-0.0489883	0.18586	0.0690506	0.310762
HSPD1	0.0773958	0.228328	-0.0999227	0.291216
HSPH1	0.0437349	-0.0278215	-0.176707	-0.0504423
HUWE1	-0.104772	-0.135374	-0.117992	-0.265003
IAPP	-0.141471	0.15587	0.198683	0.0589868
IFIT2	0.0297874	0.0370017	0.0159794	-0.0454181
IFIT5	0.0878066	0.0575561	-0.00474485	-0.0379594
INHBA	-0.135263	-0.127074	0.0123312	-0.232114
INPP4A	-0.326712	-0.381818	-0.522363	-0.617806
INTS9	0.361111	0.538849	0.11467	0.112831
IRS4	-0.767417	-0.864007	-0.934544	-0.827316
ITGAV	0.832914	0.510343	0.22406	0.438209
ITGB1BP2	0.0491017	0.104241	-0.185473	0.314553
ITGB5	0.260273	0.314919	0.161328	0.277119
ITPRIPL2	-0.191183	-0.0594808	0.0896336	-0.0660789
KIAA0101	-0.0527923	0.29344	-0.0731649	0.00809484
KIF21A	0.0574484	-0.122245	0.0856156	0.116712
KLHL23	-0.110628	0.1659	0.0280421	0.124014
KPNA4	0.648546	0.367456	0.530657	0.420536
KPNB1	-0.0116013	0.13412	-0.419511	-0.160981
LAMP1	0.254401	0.0504081	0.0626782	-0.084748
LAMTOR2	0.0912558	0.0781105	0.457869	0.403893
LAMTOR5	0.270124	0.389399	0.243465	0.349556
LCN1	-0.0499574	0.00906615	-0.0293376	-0.0706862
LEO1	-0.668458	-0.563989	-1.02726	-0.694057
LMAN2	-0.0621175	0.114862	-0.173317	-0.0190335
LRRC6	-0.0867769	0.173887	0.0288847	-0.0582691
LRRN1	0.0765761	-0.0391256	0.0833053	-0.225246
LSM7	0.948104	0.300154	0.685168	0.396328
LTV1	0.470582	0.383091	0.490541	0.658199
MAP1LC3B	0.220478	0.135827	0.377375	0.306475
MAP1LC3C	0.116892	-0.047598	-0.0221814	-0.0348993
MED19	-0.602715	-0.398771	0.109723	0.146659
MED23	-1.57549	-0.893085	-1.39607	-0.287536
MED26	-0.0408127	7.26601e-05	0.0741934	-0.123566
MMEL1	-0.175252	-0.023768	0.12085	-0.0537052
MRPL10	-0.0449656	0.339073	0.399161	0.245839
MRPL17	0.181476	0.359625	0.33869	0.309108
MRPL22	0.203972	0.373443	0.533415	0.352677
MRPL33	0.357605	0.46657	0.35816	0.394424
MRPL43	0.192135	0.329564	0.381095	0.0685336
MRPS14	0.154905	0.381642	0.270213	0.137969
MRPS36	-0.0990443	0.204678	0.0355834	-0.1211
MUC15	-0.0414665	-0.118356	-0.0346423	-0.121404
MYC	0.79511	0.351257	0.848217	0.335913
MZB1	-0.00080042	0.0396965	-0.104727	-0.0142011
NAA25	-1.08024	-0.439205	-0.873657	-0.446761
NAMPT	-0.0899886	0.0275225	0.0461784	0.0268896
NFE2L2	-0.0401616	-0.0955563	0.0879916	0.0738691
NLE1	-0.228833	0.00061843	-0.184768	0.236397
NOC4L	-0.0434847	0.327345	0.503648	0.661766
NOL8	-0.0113459	0.230308	0.0783739	0.500204
NRF1	0.593198	0.543181	0.296447	0.188615
NUDCD2	0.125515	0.107877	0.278711	-0.140238
NUDCD3	0.982508	0.777669	0.250547	0.500444
ODF1	-0.0361421	-0.0529831	-0.0324425	-0.113135
OPA1	0.002658	0.382548	0.216788	0.315368
OXGR1	0.0410919	-0.140473	0.010916	0.0677595
PDCD6IP	-0.532084	-0.256276	-0.665788	-0.782664
PELP1	0.0857356	0.0315844	0.242741	-0.0225218
PET117	0.387114	0.345218	0.419444	0.158486
PEX5L	0.0541083	-0.130339	-0.435871	-0.0141256
PHB2	0.0618932	0.187934	0.135551	0.318866
PI4KA	-0.203048	-0.0607685	-0.178117	0.0378671
PIGB	-0.0884007	0.0884841	-0.231533	0.0141932
PIK3R1	-0.690933	-0.298146	-0.869165	0.299944
PINK1	-0.10152	0.128993	-0.0259736	0.0799658
PIP4K2C	-0.958204	-0.279798	-1.57232	-1.63946
PIP5K1A	1.3518	0.596964	0.440086	0.781079
PLS3	-0.890539	-0.425572	-1.40637	-0.899524
PPIE	0.594196	0.220255	0.0725133	-0.0728897
PPIH	0.111516	0.228488	-0.00172184	-0.0900136
PPIL1	0.812566	0.884011	0.281026	0.0807477
PPP1CC	-0.0947666	0.157165	-0.0744148	-0.0175844
PPRC1	-0.345838	0.0523488	-0.270911	-0.0948152
PRKAA2	-0.131812	0.0396058	-0.136949	0.0315182
PRPF40A	0.360671	0.357546	0.683225	0.351444
PRSS53	0.0312961	0.178016	0.15423	0.0839883
PSEN1	0.0295404	-0.0521065	-0.121614	-0.158703
PSMD2	-0.120377	-0.559998	-1.44435	0.142753
PSMG3	-0.206248	-0.248722	-0.346563	-0.215246
PSMG4	-0.149333	-0.101918	-0.204885	-0.26171
PTGES3	-0.0845548	-0.0847292	-0.163276	0.00128083
PTK2	-0.123097	-0.0852367	-0.669767	-0.215503
PXN	-1.91957	-1.06227	-1.8966	-2.10465
QKI	-0.265182	-0.19914	-0.42459	-0.334936
RAB21	-0.113919	0.334268	0.144138	0.139569
RAB5C	-0.318506	-0.0216009	-0.72464	-0.541113
RAC1	-0.633139	-0.337634	-0.746224	-0.664458
RANBP1	-0.118648	0.360022	0.243358	0.192157
RAPH1	-0.22798	-0.150664	-0.525738	-0.558004
RBM42	0.819858	0.161219	-0.757725	0.423343
RCL1	0.289703	0.939276	0.963156	1.71082
RINT1	-0.0840068	-0.0671822	0.191475	-0.196955
RIOK2	0.14952	0.386411	0.612351	0.846542
RPAP3	-0.0215986	0.183452	0.16748	-0.229181
RPL15	-0.0344069	0.33717	0.247118	0.642015
SDK1	0.0796281	0.00626182	-0.0911688	-0.139043
SEC23IP	-0.60445	-0.581363	-0.71906	-1.03059
SEC31A	0.0251303	-0.0823967	-0.0477563	-0.0499246
SEH1L	0.227444	0.265078	0.168766	-0.0423261
SENP2	0.134736	0.0648458	0.0348402	0.240786
SF3B1	0.131578	0.323289	0.187444	0.189291
SLC39A7	0.143524	-0.107663	-0.300778	-0.202797
SLTM	-0.171118	-0.00362683	-0.194447	-0.0776545
SNAP23	-1.41329	-0.927668	-1.49507	-1.43441
SNRNP27	0.451032	0.493757	0.183584	0.249301
SNRPB2	0.0952922	1.17116	0.198226	0.436569
SNRPG	0.755615	0.73456	0.539986	0.524965
SNX13	-0.554615	-0.40274	-0.707469	-0.515484
SPAG1	-0.0620761	0.100323	-0.0795995	0.0963734
SREBF2	0.0735718	-0.140193	-0.445618	-0.502701
STAP2	-0.0644977	-0.0276079	-0.0773401	-0.218322
STIP1	1.06959	1.06391	0.40854	-0.000539772
STK36	0.0680488	0.0688102	-0.0251419	0.0437019
STX4	0.051789	0.0780423	0.336804	-0.00487315
SULT1A3	-0.0370743	0.00510417	-0.185084	0.0198989
TAF3	-0.343255	-0.383521	-0.229569	-0.325534
TANGO6	0.0619055	0.0276645	-0.0749964	0.0133801
THOC1	0.211824	0.16454	0.0128793	0.140978
TMED2	-0.30392	-0.137326	-0.302391	-0.0455747
TMEM170B	-0.114498	-0.139646	0.0498246	-0.279189
TMEM55A	0.0650628	0.0130636	-0.0408633	-0.159241
TMF1	0.0337183	-0.161677	0.202595	-0.0959669
TOMM70A	-0.0763679	-0.0517628	-0.178332	0.0226403
TRAIP	0.300773	-0.10932	0.05956	0.0937981
TRAPPC9	-0.138823	-0.0716018	-0.0915992	-0.163968
TTC13	0.0324975	-0.0354843	0.0219059	-0.171807
TTC17	-0.148283	-0.087344	0.143752	-0.107357
TTC21A	0.0579653	0.102389	-0.0845257	-0.187398
TTC21B	0.193124	0.278212	0.0252697	-0.122606
TTC22	0.0720181	0.0803925	0.0154403	-0.054443
TTC25	0.0980055	0.0447402	-0.173997	0.000384859
TTC26	0.0647875	0.0178816	0.0371643	-0.199543
TTC27	0.990664	1.19876	0.220763	0.151727
TTC30A	-0.0261548	0.0229755	0.037991	0.00260036
TTC33	0.0336067	-0.0016787	0.107065	0.0116742
TTC39B	-0.0719768	-0.0504645	0.0484316	-0.0908475
TTC7A	-0.285136	-0.170533	-0.547772	-0.287867
UBA2	-0.162767	0.0583416	0.0556991	0.097973
UBE2A	0.191512	0.68999	1.16584	0.213016
UBE2D2	0.0558186	0.0601049	-0.0391445	-0.00749738
VAMP8	-0.0389025	0.00945938	-0.00324172	-0.12198
VPS13D	-0.171029	-0.192362	-0.607512	-0.776061
VPS16	0.909011	0.801587	0.922038	0.639791
VPS18	0.839436	0.828146	0.640191	0.576569
VPS29	-0.428506	0.128316	0.237981	-0.250364
VPS36	-0.1359	-0.147283	-0.345958	-0.238764
VPS39	0.953823	0.900755	0.751467	0.925508
WDR3	0.621441	0.867899	0.726081	0.802229
WDR44	0.502092	0.330989	0.224526	-0.109092
WDR5	1.23491	0.0901099	-0.454201	0.188925
XPO1	0.371464	0.547871	0.630914	0.838046
XPO6	-0.254492	0.0928853	-0.325526	-0.430656
ZC3HAV1L	-0.241461	-0.110751	-0.714275	-0.493522
ZMYM3	0.500291	0.252739	0.193466	0.164617
non-targeting	0.0176538	0.0296385	0.00634809	0.0277641

### Sheet: sgRNA oligos and qPCR results
sgRNA	Fraction mRNA remaining (relative to control sgRNA)	standard error (+/-)	fwd oligo	rev oligo
sg1 PIKFYVE	0.180144	0.164868	TTGGAGCGGGAGGACCCGAGCTAGTTTAAGAGC	TTAGCTCTTAAACTAGCTCGGGTCCTCCCGCTCCAACAAG
sg2 PIKFYVE	0.179601	0.148992	TTGGGGTGGCGATTGGACTTGGTGTTTAAGAGC	TTAGCTCTTAAACACCAAGTCCAATCGCCACCCCAACAAG
sg1 PIP4K2C	0.42074	0.0468615	TTGGAGGCGCCCGACCCCGGAAGGTTTAAGAGC	TTAGCTCTTAAACCTTCCGGGGTCGGGCGCCTCCAACAAG
sg2 PIP4K2C	0.135842	0.132966	TTGGCTATCCAGGCGCCCGACCCGTTTAAGAGC	TTAGCTCTTAAACGGGTCGGGCGCCTGGATAGCCAACAAG

### Sheet: qPCR primers
Gene	fwd primer (5'->3')	rev primer (5'->3')
PIKFYVE	CACACTTTAAACCTTTGACTCCTG	TCCAACTTCCACTCAAAGGC
PIP4K2C	CAACCTCTCCAACTATCACCAG	GACGGTGGCTAAACATATTGC
GAPDH	ATGCCTCCTGCACCACCAAC	GGGGCCATCCACAGTCTTCT
